# Spatial dissection of cellular heterogeneity and functional crosstalk in the tumor microenvironments of gastric cancers

**DOI:** 10.1101/2023.12.24.573275

**Authors:** Sung Hak Lee, Dagyeong Lee, Junyong Choi, Hye Jeong Oh, In-Hye Ham, Daeun Ryu, Seo-Yeong Lee, Dong-Jin Han, Sunmin Kim, Seungho Lee, Hoon Hur, Tae-Min Kim

## Abstract

Spatial transcriptomics offers unprecedented challenges in characterizing tumor ecosystems, encompassing tumor cells and their surrounding tumor microenvironments (TME) along with cellular interactions therein. Here, we conducted Visium-based spatial transcriptomics on nine primary gastric cancers (GC) to translate the spatial organization of GC ecosystems into the functional landscape of cellular crosstalk across malignant, stromal and immune cells. We identified three distinct GC subtypes of 3 immunogenic, 3 epithelial and 3 stromal GCs with elevated infiltration of immune, malignant cells and fibroblasts reflecting the heterogeneity of the cell types and their interactions in GC TME. GC spatial architecture was further delineated into 6 regional compartments with varying degree of TME infiltration, among which the fibroblast-enriched TME was associated with the upregulation of epithelial-to-mesenchymal transformation (EMT) and immune response in malignant and immune cells, respectively. Cell type-specific transcriptional dynamics representing cellular crosstalk between TME cells were further identified, e.g., the infiltration of malignant and endothelial cells promote the cellular proliferations of TME cells whereas the fibroblasts and immune cells are associated with pro-cancer and anti-cancer immunity, respectively. Ligand-receptor analysis further revealed that *CCL2*-expressing fibroblasts promote the pro-cancer signaling of immune cells including JAK-STAT3 signaling and inflammatory response in tumor-infiltration macrophages. The *CCL2+*fibroblasts and macrophages with activated JAK-STAT3 signals are co-localized in spatial GC architecture and their co-abundance was associated with unfavorable clinical outcomes. Taken together, GC spatial transcriptomes can be regionally and functionally delineated into functional cellular crosstalk involving multiple cell types with potential clinical relevance, particularly the interaction between *CCL2+* fibroblasts and JAK-STAT3+macrophages contributing to cancer-favoring immune contexture in GC TME.
