## Supplementary Tables for "Spatial dissection of cellular heterogeneity and functional crosstalk in the tumor microenvironments of gastric cancers"

### Sheet: TableS1
Table S1. Clinical features of nine GC patients.
ID	Age	Sex	type	MSI	C-Erb	pT Stage	pN Stage	pM Stage
GC1	male	61	Intestinal	MSI	1+	T3	N0	0
GC2	male	63	Intestinal	MSS(EBV)	2+	T3	N1	0
GC3	male	61	Intestinal	MSS	0	T3	N1	0
GC4	male	70	Diffuse	MSS(EBV)	0	T3	N1	0
GC5	male	67	Intestinal	MSS	0	T2	N2	0
GC6	male	64	Diffuse	MSS	0	T4a	N3a	1
GC7	male	49	Diffuse	MSS	0	T1b	N0	0
GC8	male	57	Diffuse	MSS(EBV)	0	T3	N1	0
GC9	male	66	Diffuse	MSS	0	T4a	N3a	0

### Sheet: TableS2
Table S2. Summary of sequencing information for nine spatial transcriptome data.
Analysis id	RIN	Sample Size	Number of spots examined	Mean number of reads per spot	Median gene per spot	Number of sequencing reads	Valid barcodes	Valid UMIs	Fraction of reads in spots	Number of genes detected	Median of UMI counts per spot
GC1	9.5	6.5X6.5mm	3834	44443	786	170394915	0.9574	0.9991	0.6448	22245	1023
GC2	5.3	6.5X6.5mm	4274	38058	4174	162658266	0.957	0.9982	0.9595	24.387	10568
GC3	9.5	6.5X6.5mm	3043	52969	5157	161185883	0.9676	0.9997	0.6725	26034	15365
GC4	8.7	6.5X6.5mm	4244	50341	5012	213646045	0.9665	0.9994	0.893	25468	15127
GC5	8.8	6.5X6.5mm	3577	48331	6053	172880243	0.9658	0.9995	0.8077	25595	20718
GC6	8.2	6.5X6.5mm	2426	77414	2628	187805502	0.9627	0.9995	0.8982	22579	5069
GC6-PM	8	6.5X6.5mm	2483	86244	1349	214144977	0.958	0.9993	0.8904	21755	2376
GC7	8.1	6.5X6.5mm	1882	83671	2572	157469366	0.9649	0.9995	0.8386	21774	5529
GC8	7.3	6.5X6.5mm	3037	64783	2201	196747339	0.9627	0.9983	0.9034	20981	1655
GC9	8.3	6.5X6.5mm	3491	47718	3210	166581875	0.9778	0.9987	0.8397	24987	6544
UMI: Unique Molecular Identifier, RIN: RNA Integrity Number.
